# A genomic tool to tackle cryptic diversity demonstrates the potential for off-target use of GT-seq panels

**DOI:** 10.64898/2026.06.09.731139

**Authors:** Amanda S. Ackiss, Mark R. Vinson, Ann J. Ropp, Kristen M. Gruenthal, Trevor J. Krabbenhoft, Joseph V. Siegel, Wendylee Stott, Daniel L. Yule, Wesley A. Larson

**Author notes:** retired (Mark R. Vinson).

## Abstract

A comprehensive understanding of life history is vital to successful species conservation and management. When different life history stages are accompanied by considerable morphological or cryptic variation, such as the egg and larval phases exhibited by most fishes, genomic tools are essential for identifying species so that early-life ecology questions can be studied. Genotyping-in-thousands by sequencing (GT-seq) has recently emerged as a targeted and efficient approach for species identification. We leveraged existing genomic and transcriptomic data to develop a GT-seq panel capable of differentiating the members of the *Coregonus artedi* complex, a radiation of salmonids in the Laurentian Great Lakes whose members are indistinguishable with mitochondrial DNA barcoding loci and are the focus of bi-national conservation initiatives. Our panel of 494 loci was able to assign fishes in the *C. artedi* complex to species and lake. We examined cross-amplification in other coregonines with overlapping distributions and found that congeneric Lake Whitefish (*C. clupeaformis*) cross-amplified at 94% of loci and confamilial Round and Pygmy Whitefish (*Prosopium* spp.) cross-amplified at 42% and 38% of loci, respectively. We adapted bioinformatic probes to account for *Prosopium*-specific variants including 22 new SNPs and developed a whitelist of 428 SNPs capable of distinguishing these whitefishes. Finally, we demonstrated performance by identifying 3,066 coregonine larvae and juveniles collected in spring 2019-2021 from Lake Superior. These results hold promise for future insights into the species-specific ecology of early life coregonines and demonstrate the flexibility of GT-seq panels, which may cross-amplify hundreds of informative genome-wide loci in related taxa.
