## Supplemental File 5 Whitefish Whitelist for "A genomic tool to tackle cryptic diversity demonstrates the potential for off-target use of GT-seq panels"

	x
1	100162_SNP1
2	100162_SNP2
3	100551_SNP1
4	101031_SNP1
5	101031_SNP3
6	101822_SNP3
7	101885_SNP1
8	102081_SNP1
9	103171_SNP4
10	103171_SNP5
11	103436_SNP1
12	103436_SNP3
13	103436_SNP4
14	103616_SNP1
15	103616_SNP5
16	103807_SNP3
17	103814_SNP4
18	103814_SNP5
19	104137_SNP2
20	104513_SNP1
21	104730_SNP1
22	104852_SNP2
23	105719_SNP1
24	106099_SNP1
25	106321_SNP2
26	107545_SNP2
27	107545_SNP3
28	108373_SNP2
29	108373_SNP3
30	108590_SNP1
31	108590_SNP2
32	108590_SNP3
33	108590_SNP4
34	109542_SNP1
35	112769_SNP3
36	113199_SNP1
37	113199_SNP3
38	113199_SNP4
39	11421_SNP1
40	11421_SNP2
41	11421_SNP3
42	11421_SNP4
43	11443_SNP1
44	115808_SNP1
45	115902_SNP1
46	116049_SNP1
47	11629_SNP1
48	116635_SNP1
49	117677_SNP2
50	118343_SNP6
51	119714_SNP1
52	119822_SNP1
53	120353_SNP1
54	120785_SNP1
55	121007_SNP3
56	12103_SNP1
57	122232_SNP1
58	122232_SNP2
59	122232_SNP3
60	122327_SNP1
61	123050_SNP3
62	123167_SNP6
63	124276_SNP2
64	124464_SNP7
65	124758_SNP1
66	124758_SNP3
67	125145_SNP1
68	125162_SNP2
69	125162_SNP3
70	127145_SNP1
71	127256_SNP1
72	12742_SNP1
73	127891_SNP1
74	132816_SNP1
75	133833_SNP1
76	13735_SNP1
77	138154_SNP1
78	141647_SNP1
79	14196_SNP1
80	14196_SNP3
81	14196_SNP4
82	142670_SNP8
83	144189_SNP3
84	144768_SNP1
85	14563_SNP1
86	14563_SNP2
87	146257_SNP1
88	14815_SNP1
89	149523_SNP1
90	149523_SNP2
91	150372_SNP1
92	150372_SNP2
93	150869_SNP1
94	15190_SNP2
95	15190_SNP4
96	153400_SNP4
97	153400_SNP6
98	153409_SNP2
99	155861_SNP2
100	156049_SNP1
101	15629_SNP1
102	157_SNP1
103	157_SNP2
104	157024_SNP4
105	15733_SNP1
106	157417_SNP3
107	158015_SNP1
108	15891_SNP1
109	160965_SNP2
110	161070_SNP1
111	16129_SNP1
112	16129_SNP2
113	16157_SNP1
114	16157_SNP3
115	165662_SNP1
116	165662_SNP3
117	165662_SNP6
118	17221_SNP2
119	180123_SNP1
120	180123_SNP2
121	18644_SNP1
122	18710_SNP2
123	189239_SNP1
124	189239_SNP2
125	194929_SNP2
126	202831_SNP1
127	206165_SNP1
128	20640_SNP3
129	211020_SNP1
130	211020_SNP2
131	21456_SNP1
132	217211_SNP1
133	218713_SNP2
134	222691_SNP1
135	22436_SNP3
136	22436_SNP4
137	22436_SNP5
138	22482_SNP1
139	226875_SNP1
140	229627_SNP1
141	2346_SNP3
142	2346_SNP4
143	2346_SNP5
144	23777_SNP1
145	240016_SNP1
146	240016_SNP2
147	244280_SNP1
148	25030_SNP1
149	255090_SNP1
150	25919_SNP2
151	25993_SNP1
152	26058_SNP2
153	263118_SNP1
154	263118_SNP3
155	263118_SNP4
156	263329_SNP2
157	26410_SNP3
158	26410_SNP4
159	266703_SNP1
160	269998_SNP1
161	27351_SNP1
162	27351_SNP3
163	2837_SNP4
164	28568_SNP1
165	28568_SNP2
166	28620_SNP3
167	28620_SNP4
168	29088_SNP2
169	29088_SNP3
170	29166_SNP1
171	30016_SNP1
172	30016_SNP2
173	30515_SNP2
174	30617_SNP3
175	30617_SNP4
176	31486_SNP1
177	32645_SNP1
178	32645_SNP2
179	32645_SNP3
180	32645_SNP4
181	32645_SNP5
182	32672_SNP2
183	32716_SNP2
184	32716_SNP3
185	33159_SNP1
186	33403_SNP1
187	33515_SNP1
188	33639_SNP2
189	33960_SNP1
190	33975_SNP1
191	33975_SNP2
192	33975_SNP4
193	34167_SNP1
194	345386_SNP2
195	35242_SNP2
196	35242_SNP3
197	35441_SNP2
198	35483_SNP3
199	35627_SNP1
200	35720_SNP1
201	35844_SNP1
202	36012_SNP1
203	36121_SNP3
204	3633_SNP1
205	3633_SNP2
206	38561_SNP2
207	38686_SNP2
208	40421_SNP2
209	40421_SNP3
210	40421_SNP4
211	41324_SNP1
212	41324_SNP2
213	41519_SNP1
214	41765_SNP2
215	41885_SNP1
216	41885_SNP3
217	41885_SNP4
218	41910_SNP2
219	43380_SNP1
220	43380_SNP2
221	44393_SNP1
222	44393_SNP3
223	45104_SNP1
224	45104_SNP2
225	45651_SNP1
226	45651_SNP2
227	45651_SNP3
228	45651_SNP4
229	45760_SNP1
230	45760_SNP2
231	45760_SNP4
232	46611_SNP2
233	46611_SNP3
234	47113_SNP1
235	47799_SNP1
236	47799_SNP2
237	47799_SNP3
238	48026_SNP2
239	49416_SNP1
240	49416_SNP2
241	4955_SNP4
242	4955_SNP5
243	4955_SNP6
244	49623_SNP1
245	50553_SNP1
246	50632_SNP1
247	50632_SNP2
248	5071_SNP2
249	51360_SNP1
250	52465_SNP4
251	533_SNP1
252	54166_SNP1
253	5418_SNP1
254	55317_SNP2
255	5566_SNP1
256	5566_SNP2
257	5566_SNP3
258	56400_SNP2
259	5773_SNP2
260	59097_SNP1
261	6067_SNP1
262	6067_SNP2
263	6067_SNP3
264	61441_SNP1
265	61579_SNP1
266	61579_SNP2
267	61732_SNP1
268	6180_SNP2
269	6180_SNP3
270	6180_SNP4
271	6210_SNP3
272	62909_SNP2
273	63872_SNP1
274	63872_SNP2
275	63872_SNP4
276	64076_SNP2
277	64711_SNP1
278	64795_SNP1
279	64975_SNP1
280	64975_SNP2
281	65_SNP1
282	65043_SNP3
283	65851_SNP1
284	6590_SNP1
285	6590_SNP2
286	6590_SNP3
287	66311_SNP1
288	66966_SNP6
289	67197_SNP1
290	67316_SNP2
291	67316_SNP4
292	67386_SNP2
293	67386_SNP3
294	67800_SNP2
295	67973_SNP1
296	67973_SNP2
297	68970_SNP2
298	69038_SNP1
299	69223_SNP2
300	69223_SNP3
301	69653_SNP5
302	69698_SNP1
303	69770_SNP2
304	69949_SNP4
305	69949_SNP6
306	70209_SNP2
307	70417_SNP3
308	70686_SNP1
309	70686_SNP2
310	70686_SNP3
311	70754_SNP1
312	70839_SNP3
313	70976_SNP1
314	71086_SNP2
315	71111_SNP2
316	71173_SNP2
317	73192_SNP1
318	7341_SNP1
319	73506_SNP1
320	73633_SNP2
321	73633_SNP3
322	73633_SNP4
323	73678_SNP1
324	73760_SNP2
325	74940_SNP2
326	74940_SNP5
327	74940_SNP6
328	75255_SNP1
329	75403_SNP1
330	76173_SNP2
331	76173_SNP3
332	76585_SNP4
333	7704_SNP1
334	77078_SNP1
335	77501_SNP1
336	77551_SNP1
337	77657_SNP1
338	78196_SNP1
339	78196_SNP2
340	7836_SNP1
341	7836_SNP2
342	78616_SNP1
343	79739_SNP3
344	79770_SNP1
345	81037_SNP1
346	81037_SNP2
347	81070_SNP1
348	81070_SNP4
349	81227_SNP1
350	81412_SNP1
351	81416_SNP1
352	81416_SNP3
353	81571_SNP5
354	81571_SNP6
355	82292_SNP1
356	82348_SNP1
357	82430_SNP1
358	84769_SNP1
359	84856_SNP2
360	84868_SNP2
361	84868_SNP3
362	85024_SNP1
363	85024_SNP3
364	85061_SNP1
365	85297_SNP1
366	8559_SNP1
367	8559_SNP3
368	85693_SNP2
369	86266_SNP1
370	86266_SNP2
371	87088_SNP3
372	87088_SNP4
373	880_SNP1
374	880_SNP2
375	88170_SNP1
376	88239_SNP1
377	88239_SNP2
378	88888_SNP1
379	88888_SNP2
380	89340_SNP1
381	89340_SNP3
382	9001_SNP1
383	90096_SNP1
384	90472_SNP1
385	90546_SNP1
386	90888_SNP1
387	91720_SNP2
388	92168_SNP2
389	93157_SNP1
390	93173_SNP3
391	9338_SNP1
392	94378_SNP1
393	94378_SNP2
394	94415_SNP1
395	94453_SNP1
396	94453_SNP2
397	94723_SNP2
398	94986_SNP2
399	95683_SNP1
400	95683_SNP2
401	95685_SNP3
402	95804_SNP1
403	95804_SNP2
404	95897_SNP3
405	95897_SNP4
406	95971_SNP1
407	96010_SNP1
408	96010_SNP2
409	96245_SNP1
410	97198_SNP1
411	97294_SNP1
412	97294_SNP3
413	97704_SNP2
414	98092_SNP1
415	98883_SNP1
416	98883_SNP2
417	991_SNP3
418	DN102_c1_g1_i3_SNP1
419	DN10357_c0_g3_i1_SNP1
420	DN10417_c0_g1_i2_SNP1
421	DN11_c0_g1_i35_SNP2
422	DN11143_c1_g1_i1_SNP1
423	DN1244_c0_g1_i3_SNP1
424	DN1392_c0_g1_i10_SNP1
425	DN14672_c0_g1_i1_SNP1
426	DN1474_c0_g1_i10_SNP1
427	DN16261_c0_g1_i1_SNP1
428	DN16261_c0_g1_i1_SNP2
